# The landscape of driver mutations in cutaneous squamous cell carcinoma

**DOI:** 10.1101/2020.12.13.422581

**Authors:** Darwin Chang, A. Hunter Shain

## Abstract

Cutaneous squamous cell carcinoma is a form of skin cancer originating from keratinocytes in the skin. It is the second most common type of cancer and is responsible for an estimated 8000 deaths per year in the United States. Compared to other cancer subtypes with similar incidences and death tolls, our understanding of the somatic mutations driving cutaneous squamous cell carcinoma is limited. The main challenge is that these tumors have high mutation burdens, primarily a consequence of UV-radiation-induced DNA damage from sunlight, making it difficult to distinguish driver mutations from passenger mutations. We overcame this challenge by performing a meta-analysis of publicly available sequencing data covering 105 tumors from 10 different studies. Moreover, we eliminated tumors with issues, such as low neoplastic cell content, and from the tumors that passed quality control, we utilized multiple strategies to reveal genes under selection. In total, we nominated 30 cancer genes. Among the more novel genes, mutations frequently affected *EP300*, *PBRM1*, *USP28*, and *CHUK*. Collectively, mutations in the NOTCH and p53 pathways were ubiquitous, and to a lesser extent, mutations affected genes in the Hippo pathway, genes in the Ras/MAPK/PI3K pathway, genes critical for cell-cycle checkpoint control, and genes encoding chromatin remodeling factors. Taken together, our study provides a catalogue of driver genes in cutaneous squamous cell carcinoma, offering points of therapeutic intervention and insights into the biology of cutaneous squamous cell carcinoma.
