## Supplemental Table 1 for "The landscape of driver mutations in cutaneous squamous cell carcinoma"

### Sheet: TableS1
Patient	Included in All, Partial, or None Analyses	Reason for Partial or Full Exclusion	Tissue	Sample	Mean Depth Coverage (X-fold)	Target Territory (base pairs)	Tumor Cellularity (%)	Primary Method for Tumor Cellularity Calculation	Supporting Method for Tumor Cellularity Calculation	Required Coverage to Detect a Somatic Mutation (X-fold)	Footprint with Required Coverage to Detect a Somatic Mutation (base pairs)	Fraction of Footprint to Total Target Territory for Individual Samples (%)	Fraction of Footprint to Target Territory for Reference/Tumor Pair (%)	Number of Mutations	Burden (Mutations/ megabase)	Sex	Age at SCC	Site	Metastatic Disease	RDEB	XPC	Immune Status	Azathrio-phine
1	All	N/A	Normal	1	22.139	45326818	85.6014	Modal Somatic MAF x 2	Allelic Imbalance of SNPs over Deletions	6	39438033	87.0082	87.0082	3066	77.7422	Male	74	Face	Yes	No	No	Competent	No
			Primary		54.792			Peak Density MAF	Allelic Imbalance in LOH areas	10	42478800	93.7167
2	All	N/A	Normal	2	24.5245	45326818	54.7823	Allelic Imbalance of SNPs over Deletions	Median Somatic MAF x 2	6	40087628	88.4413	88.2445	3130	78.2531	Male	61	Face	Yes	No	No	Competent	No
			Primary		53.805		54.7823	Allelic Imbalance in LOH areas	Allelic Imbalance in LOH areas	15	39998409	88.2445
3	All	N/A	Normal	3	173.825	38874504	16.7756	Modal Somatic MAF x 2	Allelic Imbalance of SNPs over Deletions	6	39260263	100	100	343	8.76306	Male	37	Right Hand	N/A	Yes	No	N/A	No
			Primary		275.375		16.7756	Peak Density MAF	Allelic Imbalance in LOH areas	48	39141591	100
4	All	N/A	Normal	4	121.603	38874504	98.7793	Allelic Imbalance of SNPs over Deletions	N/A	6	39257731	100	100	400	10.1891	Male	54	Forearm	N/A	Yes	No	N/A	No
			Primary		498.053		98.7793	Allelic Imbalance in LOH areas	Allelic Imbalance in LOH areas	9	39271829	100
5	All	N/A	Normal	5	101.782	38874504	99.5527	Allelic Imbalance of SNPs over Deletions	Median Somatic MAF x 2	6	39168934	100	100	211	5.38692	Female	35	Left Forearm	N/A	Yes	No	N/A	No
			Primary		214.427		99.5527	Allelic Imbalance in LOH areas	Allelic Imbalance in LOH areas	9	39187349	100
6	All	N/A	Normal	6	169.11	38874504	47.0669	Allelic Imbalance of SNPs over Copy Number Neutral LOH	Median Somatic MAF x 2	6	39263650	100	100	107	2.72525	Male	34	Right Lower Leg	N/A	Yes	No	N/A	No
			Primary		282.641		47.0669	Allelic Imbalance in LOH areas	Allelic Imbalance in LOH areas	17	39262385	100
7	All	N/A	Normal	7	180.975	38874504	80.0846	Modal Somatic MAF x 2	Allelic Imbalance of SNPs over Deletions	6	39258208	100	100	91	2.31805	Male	31	Right Heel	N/A	Yes	No	N/A	No
			Primary		216.119		80.0846	Peak Density MAF	Allelic Imbalance in LOH areas	10	39257106	100
8	All	N/A	Normal	8	162.346	38874504	99.1874	Allelic Imbalance of SNPs over Deletions	N/A	6	39186327	100	100	148	3.77683	Female	28	Right Forearm	N/A	Yes	No	N/A	No
			Primary		205.099		99.1874	Allelic Imbalance in LOH areas		9	39187826	100
9	All	N/A	Normal	9	161.565	38874504	85.4873	Allelic Imbalance of SNPs over Copy Number Neutral LOH	N/A	6	39185965	100	100	348	8.88073	Female	29	Left Lower Leg	N/A	Yes	No	N/A	No
			Primary1		314.877			Allelic Imbalance in LOH areas		10	39192959	100
	All	N/A	Primary2	10	121.106	38874504	97.4878	Modal Somatic MAF x 2	Allelic Imbalance of SNPs over Copy Number Neutral LOH	9	39182176	100	100	494	12.6078	Female	31	Left Elbow	N/A	Yes	No	N/A	No
10	All	N/A	Normal	11	128.138	38874504	70.7448	Allelic Imbalance of SNPs over Copy Number Neutral LOH	Median Somatic MAF x 2	6	39170963	100	100	335	8.55225	Female	24	Right UpperArm	N/A	Yes	No	N/A	No
			Primary		187.327		70.7448	Allelic Imbalance in LOH areas	Allelic Imbalance in LOH areas	12	39178578	100
11	All	N/A	Normal	12	146.274	38874504	14.3748	Modal Somatic MAF x 2	N/A	6	39192696	100	100	140	3.586	Female	47	Right Lowe rLeg	N/A	Yes	No	N/A	No
			Primary		270.837		14.3748	Peak Density MAF	Peak Density MAF	56	39040668	100
12	All	N/A	Normal	13	147.556	38874504	25.309	Modal Somatic MAF x 2	Allelic Imbalance of SNPs over Deletions	6	39184009	100	100	246	6.28261	Female	27	N/A	N/A	Yes	No	N/A	No
			Primary		306.631		25.309	Peak Density MAF	Allelic Imbalance in LOH areas	32	39155716	100
13	All	N/A	Normal	14	233.093	38874504	14.7067	Modal Somatic MAF x 2	N/A	6	39259497	100	100	47	1.20019	Male	32	Right Elbow	N/A	Yes	No	N/A	No
			Primary		331.111		14.7067	Peak Density MAF	Peak Density MAF	55	39160606	100
14	All	N/A	Normal	15	120.965	38874504	20.602	Modal Somatic MAF x 2	N/A	6	39252175	100	100	209	5.33333	Male	25	Right LowerLeg	N/A	Yes	No	N/A	No
			Primary		243.26		20.602	Peak Density MAF	Peak Density MAF	39	39187507	100
15	All	N/A	Normal	16	113.65	38874504	19.0175	Modal Somatic MAF x 2	Allelic Imbalance of SNPs over Copy Number Neutral LOH	6	39242397	100	100	236	6.03153	Male	22	Right Hand	N/A	Yes	No	N/A	No
			Primary		204.798		19.0175	Peak Density MAF	Allelic Imbalance in LOH areas	43	39127713	100
16	All	N/A	Normal	17	193.477	38874504	25.3355	Modal Somatic MAF x 2	Allelic Imbalance of SNPs over Deletions	6	39258385	100	100	181	4.61427	Male	32	Left Foot	N/A	Yes	No	N/A	No
			Primary		315.305		25.3355	Peak Density MAF	Allelic Imbalance in LOH areas	32	39226181	100
17	All	N/A	Normal	18	204.964	38874504	58.9857	Modal Somatic MAF x 2	Allelic Imbalance of SNPs over Deletions	6	39199909	100	100	79	2.01561	Female	28	Back	N/A	Yes	No	N/A	No
			Primary		245.839		58.9857	Peak Density MAF	Allelic Imbalance in LOH areas	14	39194163	100
18	All	N/A	Normal	19	154.167	38874504	47.9964	Modal Somatic MAF x 2	N/A	6	39252504	100	100	8	0.203826	Male	46	Anterior Left Leg	N/A	Yes	No	N/A	No
			Primary		269.42		47.9964	2nd Peak Density MAF	2nd Peak Density MAF	17	39249164	100
19	All	N/A	Normal	20	145.45	38874504	17.6511	Modal Somatic MAF x 2	N/A	6	39263588	100	100	79	2.01629	Male	34	N/A	N/A	Yes	No	N/A	No
			Primary		269.832		17.6511	Peak Density MAF	Peak Density MAF	46	39180910	100
20	All	N/A	Normal	21	153.196	38874504	33.5704	Modal Somatic MAF x 2	Allelic Imbalance of SNPs over Copy Number Neutral LOH	6	39186476	100	100	382	9.7511	Female	24	Foot	N/A	Yes	No	N/A	No
			Primary		275.957		33.5704	Peak Density MAF	Allelic Imbalance in LOH areas	24	39175048	100
21	All	N/A	Normal	22	147.648	38874504	54.6784	Modal Somatic MAF x 2	N/A	6	39182106	100	100	149	3.80302	Female	28	Foot	N/A	Yes	No	N/A	No
			Primary		243.064		54.6784	2nd Peak Density MAF	2nd Peak Density MAF	15	39179351	100
22	All	N/A	Normal	23	115.164	38874504	99.1412	Allelic Imbalance of SNPs over Deletions	Median Somatic MAF x 2	6	39247647	100	100	205	5.22324	Male	27	Left Elbow	Yes	Yes	No	N/A	No
			Primary		262.552		99.1412	Allelic Imbalance in LOH areas	Allelic Imbalance in LOH areas	9	39253162	100
23	All	N/A	Normal	24	166.054	38874504	51.3006	Modal Somatic MAF x 2	Allelic Imbalance of SNPs over Deletions	6	39247728	100	100	803	20.4639	Female	35	Left Hand	N/A	Yes	No	N/A	No
			Primary		289.227		51.3006	Peak Density MAF	Allelic Imbalance in LOH areas	16	39239758	100
24	All	N/A	Normal	25	66.2742	38874504	95.9434	Modal Somatic MAF x 2	Allelic Imbalance of SNPs over Deletions	6	39213130	100	100	134	3.41722	Male	24	Back	N/A	Yes	No	N/A	No
			Primary		283.002		95.9434	Peak Density MAF	Allelic Imbalance in LOH areas	9	39256657	100
25	All	N/A	Normal	26	127.809	38874504	99.0192	Allelic Imbalance of SNPs over Deletions	Median Somatic MAF x 2	6	39252948	100	100	88	2.24636	Male	50	Back	N/A	Yes	No	N/A	No
			Primary		286.514		99.0192	Allelic Imbalance in LOH areas	Allelic Imbalance in LOH areas	9	39174404	100
26	All	N/A	Normal	27	125.449	38874504	96.0773	Modal Somatic MAF x 2	Allelic Imbalance of SNPs over Deletions	6	39176423	100	100	85	2.16967	Female	23	Left Knee	N/A	Yes	No	N/A	No
			Primary		232.872		96.0773	Peak Density MAF	Allelic Imbalance in LOH areas	9	39186787	100
27	All	N/A	Normal	28	130.525	38815064	74.8919	Allelic Imbalance of SNPs over Copy Number Neutral LOH	N/A	6	37910264	97.6689	94.7918	2610	70.9364	Male	76	Scalp	N/A	No	No	Competent	No
			Primary		101.628		74.8919	Allelic Imbalance in LOH areas	Allelic Imbalance in LOH areas	11	36793503	94.7918
28	All	N/A	Normal	29	94.5296	38815064	32.5301	Modal Somatic MAF x 2	Allelic Imbalance of SNPs over Copy Number Neutral LOH	6	37982096	97.854	89.7263	2955	84.8472	Male	87	Right Ear	N/A	No	No	Competent	No
			Primary		98.079		32.5301	Peak Density MAF	Allelic Imbalance in LOH areas	25	34827326	89.7263
29	All	N/A	Normal	30	98.3064	38815064	61.0485	Modal Somatic MAF x 2	Allelic Imbalance of SNPs over Deletions	6	37286511	96.062	95.7114	2742	73.808	Male	85	Right Temple	N/A	No	No	Competent	No
			Primary		160.965		61.0485	Peak Density MAF	Allelic Imbalance in LOH areas	14	37150424	95.7114
30	All	N/A	Normal	31	65.1785	38815064	59.7845	Allelic Imbalance of SNPs over Copy Number Neutral LOH	Median Somatic MAF x 2	6	36828780	94.8827	94.8827	763	20.7175	Male	84	Left Dorsal Hand	N/A	No	No	Competent	No
			Primary		137.758		59.7845	Allelic Imbalance in LOH areas	Allelic Imbalance in LOH areas	14	36989791	95.2975
31	All	N/A	Normal	32	92.1247	38815064	38.2294	Modal Somatic MAF x 2	Allelic Imbalance of SNPs over Deletions	6	37645944	96.988	95.7042	1852	49.8551	Male	63	Lower Lip	N/A	No	No	Competent	No
			Primary		194.389		38.2294	Peak Density MAF	Allelic Imbalance in LOH areas	21	37147649	95.7042
32	All	N/A	Normal	33	80.1617	38815064	55.3426	Modal Somatic MAF x 2	Allelic Imbalance of SNPs over Deletions	6	37304981	96.1095	95.9791	2994	80.3665	Male	83	Left Cheek	N/A	No	No	Competent	No
			Primary		161.229		55.3426	Peak Density MAF	Allelic Imbalance in LOH areas	15	37254351	95.9791
33	All	N/A	Normal	34	90.0857	38815064	64.7631	Modal Somatic MAF x 2	N/A	6	37369172	96.2749	95.9411	1079	28.9745	Female	61	Left Cheek	N/A	No	No	Competent	No
			Primary		131.892		64.7631	Peak Density MAF	Peak Density MAF	13	37239596	95.9411
34	All	N/A	Normal	35	78.0403	38815064	67.5285	Modal Somatic MAF x 2	Allelic Imbalance of SNPs over Deletions	6	37682424	97.082	96.9473	1360	36.1412	Male	58	Left Helix	N/A	No	No	Suppressed	No
			Primary		161.195		67.5285	Peak Density MAF	Allelic Imbalance in LOH areas	12	37630168	96.9473
35	All	N/A	Normal	36	78.1837	38815064	28.3279	Modal Somatic MAF x 2	N/A	6	37131636	95.663	74.6388	883	30.4787	Male	59	Lip	N/A	No	No	Competent	No
			Primary		64.2074		28.3279	Peak Density MAF	Peak Density MAF	29	28971085	74.6388
36	All	N/A	Normal	37	76.9345	38815064	88.0809	Allelic Imbalance of SNPs over Deletions	Modal Somatic MAF x 2	6	36973425	95.2553	92.5142	741	20.6352	Female	80	Right Vertex	N/A	No	No	Suppressed	No
			Primary		77.1445		88.0809	Allelic Imbalance in LOH areas	Peak Density MAF	10	35909438	92.5142
37	All	N/A	Normal	38	81.8372	38815064	56.6474	Modal Somatic MAF x 2	N/A	6	37138600	95.6809	87.7337	1226	36.0018	Male	86	Left Ear	N/A	No	No	Competent	No
			Primary		57.8366		56.6474	Peak Density MAF	Peak Density MAF	15	34053900	87.7337
38	All	N/A	Normal	39	39.9807	38754065	43.3147	Allelic Imbalance of SNPs over Deletions	Median Somatic MAF x 2	6	36133521	93.238	75.5908	2116	72.2319	Male	71	Shoulder	No	No	No	Suppressed	Yes
			Primary		36.065		43.3147	Allelic Imbalance in LOH areas	Allelic Imbalance in LOH areas	19	29294521	75.5908
	All	N/A	Normal	40	52.6965	51189318	75.1857	Modal Somatic MAF x 2	Allelic Imbalance of SNPs over Deletions	6	48401387	94.5537	93.5215	2638	55.1041	Male	72	Hand	N/A	No	No	Suppressed	Yes
			Primary		63.7478		75.1857	Peak Density MAF	Allelic Imbalance in LOH areas	11	47873004	93.5215		2638	55.1041
39	All	N/A	Normal	41	66.5813	38754065	71.8869	Modal Somatic MAF x 2	N/A	6	36894224	95.2009	88.2169	1096	32.0584	Male	83	Neck	No	No	No	Competent	No
			Primary		48.256		71.8869	Peak Density MAF	Peak Density MAF	12	34187641	88.2169
40	All	N/A	Normal	42	52.5842	38754065	69.891	Modal Somatic MAF x 2	Allelic Imbalance of SNPs over Deletions	6	36838322	95.0567	92.7879	1840	51.1693	Male	64	Neck	Yes	No	No	Suppressed	Yes
			Primary		72.0883		69.891	Peak Density MAF	Allelic Imbalance in LOH areas	12	35959081	92.7879
41	All	N/A	Normal	43	65.9004	38754065	71.075	Median Somatic MAF x 2	Allelic Imbalance of SNPs over Deletions	6	37427667	96.5774	90.38	1717	49.0208	Male	61	Ear	No	No	No	Suppressed	Yes
			Primary		62.1997		71.075	Avg of Med of X and Autosomal Variants*2	Allelic Imbalance in LOH areas	12	35025917	90.38
42	All	N/A	Normal	44	54.3586	38754065	50.5675	Median Somatic MAF x 2	Allelic Imbalance of SNPs over Deletions	6	36951883	95.3497	87.6615	4915	144.676	Male	75	Forehead	No	No	No	Competent	No
			Primary		62.379		50.5675	Avg of Med of X and Autosomal Variants*2	Allelic Imbalance in LOH areas	16	33972399	87.6615		4915	144.676
43	All	N/A	Normal	45	54.5632	38754065	81.665	Median Somatic MAF x 2	N/A	6	36725722	94.7661	93.7414	1976	54.3924	Male	65	Scalp	Yes	No	No	Suppressed	Yes
			Primary		66.8362		81.665	Avg of Med of X and Autosomal Variants*2	Avg of Med of X and Autosomal Variants*2	10	36328599	93.7414		1976	54.3924
44	All	N/A	Normal	46	48.4395	38754065	59.6165	Modal Somatic MAF x 2	Allelic Imbalance of SNPs over Deletions	6	36748439	94.8247	89.0241	1975	57.2456	Male	71	Cheek	No	No	No	Suppressed	Yes
			Primary		55.8226		59.6165	Peak Density MAF	Allelic Imbalance in LOH areas	14	34500451	89.0241		1975	57.2456
45	All	N/A	Normal	47	57.5541	38754065	61.5	Median Somatic MAF x 2	Allelic Imbalance of SNPs over Deletions	6	36620699	94.4951	91.9664	2723	76.4014	Male	64	Chest	No	No	No	Suppressed	Yes
			Primary		76.3826		61.5	Avg of Med of X and Autosomal Variants*2	Allelic Imbalance in LOH areas	14	35640726	91.9664		2723	76.4014
46	All	N/A	Normal	48	41.9169	38754065	70.4937	Modal Somatic MAF x 2	Allelic Imbalance of SNPs over Deletions	6	35912881	92.6687	91.7642	2129	59.8667	Male	66	Ear	No	No	No	Suppressed	No
			Primary		69.1313		70.4937	Peak Density MAF	Allelic Imbalance in LOH areas	12	35562339	91.7642		2129	59.8667
47	All	N/A	Normal	49	69.7084	38754065	55.5272	Modal Somatic MAF x 2	Allelic Imbalance of SNPs over Deletions	6	37261409	96.1484	90.1728	3406	97.4657	Male	64	Jawline	No	No	No	Suppressed	No
			Primary		61.4699		55.5272	Peak Density MAF	Allelic Imbalance in LOH areas	15	34945628	90.1728		3406	97.4657
48	All	N/A	Normal	50	75.2074	38754065	86.7732	Allelic Imbalance of SNPs over Deletions	Median Somatic MAF x 2	6	37233098	96.0753	89.6218	2464	70.943	Male	80	Chest	No	No	No	Competent	No
			Primary		43.8251		86.7732	Allelic Imbalance in LOH areas	Allelic Imbalance in LOH areas	10	34732091	89.6218		2464	70.943
49	All	N/A	Normal	51	63.5457	38754065	32.3853	Modal Somatic MAF x 2	N/A	6	37016306	95.5159	82.8125	1490	46.4272	Male	67	Back	No	No	No	Suppressed	No
			Primary		52.3117		32.3853	Peak Density MAF	Peak Density MAF	25	32093222	82.8125		1490	46.4272
50	All	N/A	Normal	52	58.087	38754065	50.71	Median Somatic MAF x 2	Allelic Imbalance of SNPs over Copy Number Neutral LOH	6	36524713	94.2474	89.1727	1896	54.8642	Male	52	Back	No	No	No	Suppressed	Yes
			Primary		56.3676		50.71	Avg of Med of X and Autosomal Variants*2	Allelic Imbalance in LOH areas	16	34558043	89.1727		1896	54.8642
51	All	N/A	Normal	53	26.4311	38754065	52.5321	Modal Somatic MAF x 2	Allelic Imbalance of SNPs over Deletions	6	34403624	88.7742	83.7557	815	25.1088	Male	66	Leg	No	No	No	Suppressed	No
			Primary		42.4635		52.5321	Peak Density MAF	Allelic Imbalance in LOH areas	16	32458745	83.7557		815	25.1088
52	All	N/A	Normal	54	37.4094	38754065	68.5279	Allelic Imbalance of SNPs over Deletions	Median Somatic MAF x 2	6	36334179	93.7558	93.2397	1988	55.0172	Male	58	Dorsum Hand	No	No	No	Suppressed	Yes
			Primary		70.0863		68.5279	Allelic Imbalance in LOH areas	Allelic Imbalance in LOH areas	12	36134169	93.2397		1988	55.0172
	All	N/A	Normal	55	56.5438	51189318	80.2016	Modal Somatic MAF x 2	Allelic Imbalance of SNPs over Deletions	6	48701298	95.1396	94.0472	2012	41.7929	Male	63	Shoulder	N/A	No	No	Suppressed	Yes
			Primary		59.6805		80.2016	Peak Density MAF	Allelic Imbalance in LOH areas	10	48142142	94.0472		2012	41.7929
53	All	N/A	Normal	56	39.6464	51189318	57.9758	Modal Somatic MAF x 2	Allelic Imbalance of SNPs over Copy Number Neutral LOH	6	48206033	94.1721	89.6448	3812	83.0708	Female	49	Jawline	N/A	No	No	Suppressed	Yes
			Primary		41.9633		57.9758	Peak Density MAF	Allelic Imbalance in LOH areas	14	45888579	89.6448		3812	83.0708
54	All	N/A	Normal	57	53.5514	51189318	23.9658	Modal Somatic MAF x 2	N/A	6	48442357	94.6337	75.8426	936	24.1092	Female	73	Chest	N/A	No	No	Suppressed	Yes
			Primary		61.5725		23.9658	Peak Density MAF	Peak Density MAF	34	38823320	75.8426		936	24.1092
55	All	N/A	Normal	58	55.9827	51189318	32.5836	Modal Somatic MAF x 2	Allelic Imbalance of SNPs over Deletions	6	48732409	95.2003	79.2416	1567	38.6311	Male	72	Chest	N/A	No	No	Suppressed	Yes
			Primary		46.0268		32.5836	Peak Density MAF	Allelic Imbalance in LOH areas	25	40563214	79.2416		1567	38.6311
56	All	N/A	Normal	59	36.3659	51189318	54.695	Median Somatic MAF x 2	Allelic Imbalance of SNPs over Copy Number Neutral LOH	6	48078432	93.9228	89.0803	6799	149.102	Male	64	Chest	N/A	No	No	Suppressed	Yes
			Primary		43.6663		54.695	Avg of Med of X and Autosomal Variants*2	Allelic Imbalance in LOH areas	15	45599606	89.0803		6799	149.102
57	All	N/A	Normal	60	34.3021	51189318	58.094	Modal Somatic MAF x 2	N/A	6	46902843	91.6262	90.8495	1587	34.1252	Male	68	Hand	N/A	No	No	Suppressed	Yes
			Primary		47.5748		58.094	Peak Density MAF		14	46505239	90.8495		1587	34.1252
58	All	N/A	Normal	61	47.3349	51189318	53.3276	Allelic Imbalance of SNPs over Copy Number Neutral LOH	Median Somatic MAF x 2	6	48459216	94.6667	88.4974	1842	40.6612	Male	74	Nose	N/A	No	No	Suppressed	No
			Primary		48.4486		53.3276	Allelic Imbalance in LOH areas	Allelic Imbalance in LOH areas	16	45301191	88.4974		1842	40.6612
59	All	N/A	Normal	62	33.3712	50390601	90.9722	Allelic Imbalance of SNPs over Deletions	Median Somatic MAF x 2	6	48220018	95.6925	95.6925	953	19.7636	Male	74	Chest	N/A	No	No	Suppressed	Yes
			Primary		59.903		90.9722	Allelic Imbalance in LOH areas	Allelic Imbalance in LOH areas	9	49601124	98.4333		953	19.7636
60	All	N/A	Normal	63	25.7533	50390601	64.5384	Allelic Imbalance of SNPs over Deletions	N/A	6	47858372	94.9748	94.9748	158	3.30141	Male	85	Foot	N/A	No	No	Competent	No
			Primary		54.6444		64.5384	Allelic Imbalance in LOH areas	Allelic Imbalance in LOH areas	13	48686002	96.6172		158	3.30141
61	All	N/A	Normal	64	46.2369	50390601	71.9094	Allelic Imbalance of SNPs over Deletions	Median Somatic MAF x 2	6	49416664	98.0672	96.2356	460	9.48577	Male	52	Foot	N/A	No	No	Suppressed	Yes
			Primary		46.8116		71.9094	Allelic Imbalance in LOH areas	Allelic Imbalance in LOH areas	12	48493712	96.2356		460	9.48577
62	All	N/A	Normal	65	29.0642	50390601	37.5527	Modal Somatic MAF x 2	Allelic Imbalance of SNPs over Copy Number Neutral LOH	6	48202715	95.6581	88.6009	747	16.7314	Female	65	Leg	N/A	No	No	Suppressed	Yes
			Primary		58.0073		37.5527	Peak Density MAF	Allelic Imbalance in LOH areas	22	44646545	88.6009		747	16.7314
63	All	N/A	Normal	66	33.3118	50390601	51.9023	Modal Somatic MAF x 2	N/A	6	48975314	97.1914	84.7343	1162	27.2143	Female	70	Shoulder	N/A	No	No	Suppressed	Yes
			Primary		49.6205		51.9023	Peak Density MAF	Peak Density MAF	16	42698125	84.7343		1162	27.2143
64	All	N/A	Normal	67	47.7265	50390601	40.4454	Modal Somatic MAF x 2	N/A	6	49605607	98.4422	90.2192	170	3.73939	Male	49	Lip	N/A	No	No	Competent	No
			Primary		54.0315		40.4454	Peak Density MAF	Peak Density MAF	20	45461997	90.2192		170	3.73939
65	All	N/A	Normal	68	48.4416	50390601	56.57	Median Somatic MAF x 2	N/A	6	49521811	98.2759	94.2796	2238	47.1078	Male	53	Hand	N/A	No	No	Suppressed	Yes
			Primary		51.6683		56.57	Avg of Med of X and Autosomal Variants*2	Avg of Med of X and Autosomal Variants*2	15	47508057	94.2796		2238	47.1078
66	All	N/A	Normal	69	32.5225	50390601	31.1	Modal Somatic MAF x 2	Allelic Imbalance of SNPs over Copy Number Neutral LOH	6	48320069	95.891	82.9528	5305	126.913	Female	44	Hand	N/A	No	No	Suppressed	Yes
			Primary		53.817		31.1	Peak Density MAF	Allelic Imbalance in LOH areas	26	41800390	82.9528		5305	126.913
67	All	N/A	Normal	70	32.1791	50390601	50.3002	Modal Somatic MAF x 2	N/A	6	48497684	96.2435	92.8938	1620	34.6082	Male	60	Hand	N/A	No	No	Suppressed	Yes
			Primary		50.0064		50.3002	Peak Density MAF	Peak Density MAF	16	46809760	92.8938		1620	34.6082
68	All	N/A	Normal	71	42.0141	50390601	71.9211	Modal Somatic MAF x 2	Allelic Imbalance of SNPs over Deletions	6	49252563	97.7416	96.3182	1686	34.7376	Male	86	Ear	N/A	No	No	Competent	No
			Primary		50.8015		71.9211	Peak Density MAF	Allelic Imbalance in LOH areas	12	48535300	96.3182		1686	34.7376
69	All	N/A	Normal	72	63.8503	63564965	73.6842	Allelic Imbalance of SNPs over Deletions	Median Somatic MAF x 2	6	57821113	90.9638	85.7679	1590	29.1645	Male	78	Left Anterior Shoulder	N/A	No	No	Competent	No
			Primary		45.5043		73.6842	Allelic Imbalance in LOH areas	Allelic Imbalance in LOH areas	11	54518318	85.7679		1590	29.1645
70	All	N/A	Normal	73	143.408	63564965	40	Allelic Imbalance of SNPs over Deletions	Median Somatic MAF x 2	6	59225028	93.1724	86.5139	11505	209.21	Male	70	Left Infraorbital Cheek	N/A	No	No	Competent	No
			Primary		113.658		40	Allelic Imbalance in LOH areas	Allelic Imbalance in LOH areas	20	54992534	86.5139		11505	209.21
71	All	N/A	Normal	74	96.8552	63564965	50.8362	Modal Somatic MAF x 2	Allelic Imbalance of SNPs over Deletions	6	56622051	89.0775	84.3538	8709	162.422	Male	75	Crown of Scalp	N/A	No	No	Competent	No
			Primary		93.7364		50.8362	Peak Density MAF	Allelic Imbalance in LOH areas	16	53619455	84.3538		8709	162.422
72	All	N/A	Normal	75	92.7095	63564965	32.7869	Allelic Imbalance of SNPs over Copy Number Neutral LOH	Median Somatic MAF x 2	6	56587019	89.0223	89.0223	3148	55.6311	Male	82	Left Sternocleidomastoid	N/A	No	No	Competent	No
			Primary		142.207		32.7869	Allelic Imbalance in LOH areas	Allelic Imbalance in LOH areas	25	57357356	90.2342		3148	55.6311
73	All	N/A	Normal	76	11.2468	99290831	90.32	Allelic Imbalance of SNPs over Deletions	N/A	6	81172747	81.7525	81.7525	8546	105.282	Male	N/A	N/A	N/A	No	Yes	N/A	No
			Primary		22.8956	N/A	83.5885	Allelic Imbalance in LOH areas		9	91862441	92.5186			0
74	All	N/A	Normal	77	119.048	38289292	21.2138	Modal Somatic MAF x 2	Median Somatic MAF x 2	6	38289048	99.9994	97.7503	3322	88.7573	Female	N/A	N/A	N/A	No	No	N/A	No
			Primary		209.493	N/A	83.5885	Peak Density MAF	Allelic Imbalance in LOH areas	38	37427904	97.7503			0
75	All	N/A	Normal	78	89.9431	38289292	12.1191	Modal Somatic MAF x 2	N/A	6	38232458	99.8516	85.3157	799	24.4591	Female	N/A	N/A	N/A	No	No	N/A	No
			Primary		121.635	N/A	83.5885	Peak Density MAF		67	32666782	85.3157			0
76	All	N/A	Normal	79	117.263	38289292	31.3134	Modal Somatic MAF x 2	Median Somatic MAF x 2	6	38361170	100	97.2047	1127	30.2802	Male	N/A	N/A	N/A	No	No	N/A	No
			Primary		211.934	N/A	83.5885	Peak Density MAF		26	37219008	97.2047			0
77	All	N/A	Normal	80	198.433	38289292	20.7306	Modal Somatic MAF x 2	Allelic Imbalance of SNPs over Deletions	6	38356608	100	97.2235	455	12.2226	Female	N/A	N/A	N/A	No	No	N/A	No
			Primary		214.101	N/A	83.5885	Peak Density MAF	Allelic Imbalance in LOH areas	39	37226202	97.2235			0
78	All	N/A	Normal	81	78.3391	38289292	51.4235	Modal Somatic MAF x 2	Allelic Imbalance of SNPs over Deletions	6	38254554	99.9093	99.1722	2298	60.5178	Male	N/A	N/A	N/A	No	No	N/A	No
			Primary		154.356	N/A	83.5885	Peak Density MAF	Allelic Imbalance in LOH areas	16	37972329	99.1722			0
79	All	N/A	Normal	82	85.8159	38289292	56.916	Modal Somatic MAF x 2	N/A	6	38288387	99.9976	99.789	2634	68.9375	Male	N/A	N/A	N/A	No	No	N/A	No
			Primary		180.315	N/A	83.5885	Peak Density MAF		15	38208516	99.789			0
80	All	N/A	Normal	83	98.4931	38289292	46.2963	Allelic Imbalance of SNPs over Deletions	Median Somatic MAF x 2	6	38338112	100	99.6506	2977	78.0228	Male	N/A	N/A	N/A	No	No	N/A	No
			Primary		194.987	N/A	83.5885	Allelic Imbalance in LOH areas		18	38155514	99.6506			0
81	Partial	Low Tumor Cellularity	Normal	84	51.6589	38754065	19.86	Median Somatic MAF x 2	N/A	6	36737110	94.7955	62.092	1156	48.0402	Male	64	Neck	Yes	No	No	Suppressed	Yes
			Primary		58.6375		19.86	Avg of Med of X and Autosomal Variants*2		41	24063167	62.092
82	Partial	Low Tumor Cellularity	Normal	85	74.3909	38815064	18.1393	Modal Somatic MAF x 2	N/A	6	37172529	95.7683	52.3244	328	16.1499	Male	66	Upper Back	N/A	No	No	Competent	No
			Primary		51.1734		18.1393	Peak Density MAF	Peak Density MAF	45	20309734	52.3244
83	Partial	Low Tumor Cellularity	Normal	86	59.7124	38754065	19.035	Modal Somatic MAF x 2	N/A	6	36576796	94.3818	52.3792	780	38.4254	Male	49	Scalp	No	No	No	Suppressed	Yes
			Primary		49.9296		19.035	Peak Density MAF	Peak Density MAF	43	20299060	52.3792		780	38.4254
84	Partial	Low Overall Coverage	Normal	87	8.55569	99290832	83.1929	Modal Somatic MAF x 2	N/A	6	64508170	64.9689	61.4157	7650	125.451	Female	N/A	N/A	N/A	No	Yes	N/A	N/A
			Primary		12.4249	N/A	83.1929	low		10	60980154	61.4157			0
85	Partial	Low Overall Coverage	Normal	88	45.0027	38754065	28.9127	Modal Somatic MAF x 2	N/A	6	37009858	95.4993	54.5	822	38.9187	Male	77	Leg	No	No	No	Suppressed	Yes
			Primary		34.3732		28.9127	Peak Density MAF	Peak Density MAF	28	21120950	54.5		822	38.9187
86	None	Poor Sampling of Tumor	Normal	N/A	100.921	38289292	N/A	N/A	N/A	N/A	N/A	N/A	N/A	N/A	N/A	Male	N/A	N/A	N/A	No	No	N/A	No
			Primary		213.31	N/A	N/A			N/A	N/A	N/A	N/A	N/A	N/A
87	None	Poor Sampling of Tumor	Normal	N/A	100.946	38289292	N/A	N/A	N/A	N/A	N/A	N/A	N/A	N/A	N/A	Male	N/A	N/A	N/A	No	No	N/A	No
			Primary		168.195	N/A	N/A			N/A	N/A	N/A	N/A	N/A	N/A
88	None	Poor Sampling of Tumor	Normal	N/A	92.9294	63564965	N/A	N/A	N/A	N/A	N/A	N/A	N/A	N/A	N/A	Female	60	Left UlN/Ar Forearm	N/A	No	No	Competent	No
			Primary1		139.341		N/A			N/A	N/A	N/A	N/A	N/A	N/A
	None	Poor Sampling of Tumor	Primary2	N/A	58.4312	63564965	N/A	N/A	N/A	N/A	N/A	N/A	N/A	N/A	N/A	Female	60	Left Dorsal Hand	N/A	No	No	Competent	No
89	None	Poor Sampling of Tumor	Normal	N/A	118.577	63564965	N/A	N/A	N/A	N/A	N/A	N/A	N/A	N/A	N/A	Male	83	Right Temple	N/A	No	No	Competent	No
			Primary		137.567		N/A	Peak Density MAF	Peak Density MAF	N/A	N/A	N/A	N/A	N/A	N/A
90	None	Poor Sampling of Tumor	Normal	N/A	20.1733	45326818	N/A	N/A	N/A	N/A	N/A	N/A	N/A	N/A	N/A	Male	53	Face	Yes	No	No	Competent	No
			Primary		64.0917		N/A	N/A	N/A	N/A	N/A	N/A	N/A	N/A	N/A
91	None	Mismatched Tumor/Reference	Normal	N/A	19.5471	45326818	N/A	N/A	N/A	N/A	N/A	N/A	N/A	N/A	N/A	Male	67	Face	Yes	No	No	Competent	No
			Primary		49.8195		N/A	N/A	N/A	N/A	N/A	N/A	N/A	N/A	N/A
92	None	Poor Sampling of Tumor	Normal	N/A	20.5512	45326818	N/A	N/A	N/A	N/A	N/A	N/A	N/A	N/A	N/A	Female	69	Face	Yes	No	No	Competent	No
			Met		40.4751		N/A	N/A	N/A	N/A	N/A	N/A	N/A	N/A	N/A
93	None	Poor Sampling of Tumor	Normal	N/A	6.39649	45326818	N/A	N/A	N/A	N/A	N/A	N/A	N/A	N/A	N/A	Unknown	Unknown	Unknown	Yes	No	No	Competent	No
			Met		23.0193		N/A	N/A	N/A	N/A	N/A	N/A	N/A	N/A	N/A
94	None	Poor Sampling of Tumor	Normal	N/A	144.34	38874504	N/A	N/A	N/A	N/A	N/A	N/A	N/A	N/A	N/A	Female	28	Right Hand	N/A	Yes	No	N/A	No
			Primary		317.792		N/A	N/A	N/A	N/A	N/A	N/A	N/A	N/A	N/A
95	None	Tumor in Normal	Normal	N/A	143.88	38874504	N/A	N/A	N/A	N/A	N/A	N/A	N/A	N/A	N/A	Female	41	Left Arm	N/A	Yes	No	N/A	No
			Primary		257.593		N/A	N/A	N/A	N/A	N/A	N/A	N/A	N/A	N/A
96	None	Poor Sampling of Tumor	Normal	N/A	56.1242	38754065	N/A	N/A	N/A	N/A	N/A	N/A	N/A	N/A	N/A	Male	65	Forehead	No	No	No	Suppressed	Yes
			Primary		62.836		N/A	N/A	N/A	N/A	N/A	N/A	N/A	N/A	N/A
97	None	Poor Sampling of Tumor	Normal	N/A	27.5412	38754065	N/A	N/A	N/A	N/A	N/A	N/A	N/A	N/A	N/A	Male	58	Ear	No	No	No	Suppressed	Yes
			Primary		47.0352		N/A	N/A	N/A	N/A	N/A	N/A	N/A	N/A	N/A
98	None	Poor Sampling of Tumor	Normal	N/A	57.3519	51189318	N/A	N/A	N/A	N/A	N/A	N/A	N/A	N/A	N/A	Male	82	Arm	N/A	No	No	Suppressed	Yes
			Primary		59.9119		N/A	N/A	N/A	N/A	N/A	N/A	N/A	N/A	N/A
99	None	Poor Sampling of Tumor	Normal	N/A	32.9533	51189318	N/A	N/A	N/A	N/A	N/A	N/A	N/A	N/A	N/A	Female	75	Hand	N/A	No	No	Suppressed	Yes
			Primary		45.4186		N/A	N/A	N/A	N/A	N/A	N/A	N/A	N/A	N/A
100	None	Minimal Coverage in Normal	Normal	N/A	3.01708	N/A	N/A	N/A	N/A	N/A	N/A	N/A	N/A	N/A	N/A	Male	N/A	N/A	N/A	N/A	Yes	N/A	N/A
			Primary		33.9789	N/A	N/A	N/A	N/A	N/A	N/A	N/A	N/A	N/A	N/A		N/A	N/A	N/A	N/A		N/A	N/A
101	None	Minimal Coverage in Normal	Normal	N/A	3.34511	N/A	N/A	N/A	N/A	N/A	N/A	N/A	N/A	N/A	N/A	Male	N/A	N/A	N/A	N/A	Yes	N/A	N/A
			Primary		8.57331	N/A	N/A	N/A	N/A	N/A	N/A	N/A	N/A	N/A	N/A		N/A	N/A	N/A	N/A		N/A	N/A
