## Supplemental Table 2 for "The landscape of driver mutations in cutaneous squamous cell carcinoma"

### Sheet: AllTumors
TableS2. Genes nominated to be under positive selection in cutaneous squamous cell carcinoma.
dNdS (cv)			LOFsigrank			MutSig			OncodriveFML
Gene	q		Gene	q		Gene	q		Gene	q
TP53	0		NOTCH1	0		CDKN2A	2.30351e-11		TP53	0.0028172
NOTCH1	0		CDKN2A	0		TP53	3.31716e-05		FAT1	0.0028172
CDKN2A	0		TP53	0		NOTCH1	0.00481074		ARID2	0.0028172
FAT1	5.99873e-09		ARID2	0		HRAS	0.497408		CDKN2A	0.0028172
ARID2	1.11292e-06		FAT1	0					NOTCH1	0.0028172
CASP8	2.59086e-05		NOTCH2	0					NOTCH2	0.0610393
NOTCH2	3.84583e-05		CHUK	0.000428					CASP8	0.179276
HRAS	0.00023643		PBRM1	0.003625					SORCS3	0.179276
TPO	0.108881		USP28	0.011					WHSC1	0.179276
			COL11A1	0.0376					DGKI	0.179276
			CADPS	0.051363					DOCK9	0.179276
			NOVA1	0.075154
			TPO	0.077583
			CASP8	0.1105
			SORCS3	0.1174
			DMD	0.119428
			DNAH7	0.12947
			COL4A5	0.139389
			CEP85L	0.16121

### Sheet: Azathriopine
TableS2. Genes nominated to be under positive selection in azathriopine influenced cutaneous squamous cell carcinoma.
dNdS (cv)			LOFsigrank			MutSig			OncodriveFML
Gene	q		Gene	q		Gene	q		Gene	q
NOTCH1	0		NOTCH1	0		N/A	N/A		NOTCH1	0.007509
TP53	4.01068e-12		FAT2	0.028					CDKN2A	0.015018
CDKN2A	0.0186669		ARID2	0.0325					TP53	0.015018
			PARD3	0.036666					CR1	0.0657038
			CDKN2A	0.045					SIGLEC11	0.112635
			SEC31A	0.046667					CDH2	0.15018
			COL4A5	0.091428					CXorf22	0.15018
			USP9X	0.09875
			DMD	0.142222

### Sheet: RDEB
TableS2. Genes nominated to be under positive selection in RDEB influenced cutaneous squamous cell carcinoma.
dNdS (cv)			LOFsigrank			MutSig			OncodriveFML
Gene	q		Gene	q		Gene	q		Gene	q
CDKN2A	0		CDKN2A	0		CDKN2A	2.6593e-08		FAT1	0.000212
CASP8	0		TP53	0		CASP8	2.89346e-06		ARID2	0.000212
TP53	2.67176e-10		CASP8	0		TP53	1.21277e-05		CDKN2A	0.000212
NOTCH1	1.76121e-07		FAT1	0		NOTCH1	0.00169748		CASP8	0.000318
FAT1	4.78121e-07		NOTCH1	0					NOTCH1	0.0022896
ARID2	5.33956e-05		ARID2	0					TP53	0.04452
			USP28	0.007143
			CHUK	0.055
			USP34	0.054444
			LAMA2	0.183
			KMT2B	0.166364

### Sheet: Sporadic
TableS2. Genes nominated to be under positive selection in sporadic cutaneous squamous cell carcinoma.
dNdS (cv)			LOFsigrank			MutSig			OncodriveFML
Gene	q		Gene	q		Gene	q		Gene	q
TP53	0		TP53	0		TP53	1.57058e-10		NOTCH1	0.004817
CDKN2A	0.000134329		NOTCH1	0		CDKN2A	0.0868673		TP53	0.004817
NOTCH2	0.0543724		CDKN2A	0					CDKN2A	0.00642267
NOTCH1	0.104113		NOTCH2	0
			CADPS	0.006
			ARAP1	0.03
			ARID2	0.06
			FAM135A	0.1325
