## Supplemental Table 3 for "The landscape of driver mutations in cutaneous squamous cell carcinoma"

### Sheet: Sheet1
Table S3. Genes, pathways, and tumor subtypes with significantly overlapping (or non-overlapping) mutations.
Group 1	Group 2	p-value (Fisher exact test)	q-value (Benamini Hochberg)	Direction
Tumors from patients with RDEB	Tumors with mutations in the CASP8 gene	9.09009e-05	0.00518135	Overlapping
Tumors from patients with RDEB	Tumors with mutations in chromatin remodeling genes	0.006695	0.137845	Non-overlapping
Tumors that arose sporadically in patients with no known comorbidities	Tumors with mutations in the p53 pathway	0.01037	0.142256	Overlapping
Tumors with mutations in the NOTCH2 gene	Tumors with mutations in the CASP8 gene	0.01278	0.14877	Non-overlapping
Tumors from patients that were immunosuppressed	Tumors with mutations in the CASP8 gene	0.01305	0.159956	Non-overlapping
Tumors with mutations in the ARID2 gene	Tumors with mutations in the FAT1 gene	0.01451	0.182115	Overlapping
Tumors from patients with RDEB	Tumors with mutations in the p53 pathway	0.01747	0.190808	Non-overlapping
Tumors with mutations in the NOTCH2 gene	Tumors with mutations in the ARID2 gene	0.02245	0.19703	Overlapping
Tumors from immunosuppressed patients treated with Azathioprine	Tumors with mutations in the CASP8 gene	0.07975	0.505083
Tumors that arose sporadically in patients with no known comorbidities	Tumors with mutations in the CASP8 gene	0.09568	0.51072
Tumors with mutations in the EP300 gene	Tumors with mutations in the TP53 gene	0.09856	0.537476
Tumors from immunosuppressed patients treated with Azathioprine	Tumors with mutations in chromatin remodeling genes	0.1356	0.545376
Tumors from patients with RDEB	Tumors with mutations in the NOTCH pathway	0.1362	0.553217
Tumors from patients with RDEB	Tumors with mutations in the Rb pathway	0.1401	0.553613
Tumors from patients that were immunosuppressed	Tumors with mutations in the NOTCH pathway	0.1525	0.570407
Tumors that arose sporadically in patients with no known comorbidities	Tumors with mutations in chromatin remodeling genes	0.1554	0.5795
Tumors from patients that were immunosuppressed	Tumors with mutations in the Rb pathway	0.1603	0.5853
Tumors with mutations in the TP53 gene	Tumors with mutations in the CASP8 gene	0.1747	0.597185
Tumors with mutations in the NOTCH2 gene	Tumors with mutations elsewhere in the NOTCH pathway	0.1951	0.6441
Tumors with mutations in the TP53 gene	Tumors with mutations in the CDKN2A gene	0.2263	0.644955
Tumors with mutations in the FAT1 gene	Tumors with mutations in the CASP8 gene	0.2556	0.693771
Tumors from immunosuppressed patients treated with Azathioprine	Tumors with mutations in the Hippo pathway	0.3107	0.804995
Tumors with mutations in the NOTCH1 gene	Tumors with mutations in the FAT1 gene	0.3435	0.851283
Tumors from immunosuppressed patients treated with Azathioprine	Tumors with mutations in the NOTCH pathway	0.3746	0.889675
Tumors with mutations in the EP300 gene	Tumors with mutations in the CDKN2A gene	0.4059	0.899421
Tumors with mutations in the NOTCH2 gene	Tumors with mutations in the EP300 gene	0.4198	0.91105
Tumors with mutations in the TP53 gene	Tumors with mutations in the ARID2 gene	0.4424	0.919939
Tumors from immunosuppressed patients treated with Azathioprine	Tumors with mutations in the Rb pathway	0.4519	0.920331
Tumors with mutations in the CDKN2A gene	Tumors with mutations in the FAT1 gene	0.4576	0.925452
Tumors from patients that were immunosuppressed	Tumors with mutations in chromatin remodeling genes	0.4795	0.933956
Tumors with mutations in the CDKN2A gene	Tumors with mutations in the CASP8 gene	0.5846	0.9909
Tumors with mutations in the NOTCH1 gene	Tumors with mutations in the CASP8 gene	0.6001	1
Tumors with mutations in the NOTCH1 gene	Tumors with mutations in the EP300 gene	0.6056	1
Tumors with mutations in the NOTCH2 gene	Tumors with mutations in the FAT1 gene	0.629	1
Tumors with mutations in the NOTCH2 gene	Tumors with mutations in the CDKN2A gene	0.6324	1
Tumors with mutations in the NOTCH1 gene	Tumors with mutations in the TP53 gene	0.6409	1
Tumors with mutations in the NOTCH1 gene	Tumors with mutations in the CDKN2A gene	0.6496	1
Tumors with mutations in the NOTCH1 gene	Tumors with mutations in the NOTCH pathway	0.6606	1
Tumors with mutations in the ARID2 gene	Tumors with mutations in the CASP8 gene	0.7717	1
Tumors with mutations in the EP300 gene	Tumors with mutations in the FAT1 gene	0.7756	1
Tumors with mutations in the CDKN2A gene	Tumors with mutations in the ARID2 gene	0.7975	1
Tumors with mutations in the NOTCH2 gene	Tumors with mutations in the TP53 gene	0.8095	1
Tumors with mutations in the NOTCH1 gene	Tumors with mutations in the NOTCH2 gene	1	1
Tumors with mutations in the NOTCH1 gene	Tumors with mutations in the ARID2 gene	1	1
Tumors with mutations in the EP300 gene	Tumors with mutations in the ARID2 gene	1	1
Tumors with mutations in the EP300 gene	Tumors with mutations in the CASP8 gene	1	1
Tumors with mutations in the TP53 gene	Tumors with mutations in the FAT1 gene	1	1
Tumors with mutations in the EP300 gene	Tumors with mutations in the NOTCH pathway	1	1
Tumors with mutations in the TP53 gene	Tumors with mutations in the p53 pathway	1	1
Tumors with mutations in the ARID2 gene	Tumors with mutations in chromatin remodeling genes	1	1
Tumors that arose sporadically in patients with no known comorbidities	Tumors with mutations in the NOTCH pathway	1	1
Tumors that arose sporadically in patients with no known comorbidities	Tumors with mutations in the Rb pathway	1	1
Tumors that arose sporadically in patients with no known comorbidities	Tumors with mutations in the Hippo pathway	1	1
Tumors from immunosuppressed patients treated with Azathioprine	Tumors with mutations in the p53 pathway	1	1
Tumors from patients with RDEB	Tumors with mutations in the Hippo pathway	1	1
Tumors from patients that were immunosuppressed	Tumors with mutations in the p53 pathway	1	1
Tumors from patients that were immunosuppressed	Tumors with mutations in the Hippo pathway	1	1
